# Sleep pressure modulates single-neuron synapse dynamics in zebrafish

**DOI:** 10.1101/2023.08.30.555615

**Authors:** Anya Suppermpool, Declan G. Lyons, Elizabeth Broom, Jason Rihel

## Abstract

Sleep is a nearly universal behaviour with unclear functions_1_. The Synaptic Homeostasis Hypothesis (SHY) proposes that sleep is required to renormalize the increases in synaptic number and strength that occur during wakefulness_2_. Some studies examining either large neuronal populations_3_ or small patches of dendrites_4_ have found evidence consistent with SHY, but whether sleep merely serves as a permissive state or actively promotes synaptic downregulation at the scale of whole neurons is unknown. Here, by repeatedly imaging all excitatory synapses on single neurons across sleep/wake states of zebrafish larvae, we show that synapses are gained during periods of wake (either spontaneous or forced) and lost during sleep in a neuron-subtype dependent manner. However, synapse loss is greatest during sleep associated with high sleep pressure following prolonged wakefulness and low in the latter half of the night. Conversely, sleep induced pharmacologically during periods of low sleep pressure is insufficient to trigger synapse loss unless adenosine levels are boosted while noradrenergic tone is inhibited. We conclude that sleep-dependent synapse loss is regulated by sleep pressure at the level of the single neuron and that not all sleep periods are equally capable of fulfilling the functions of synaptic homeostasis.
