## Supplemental File 1 for "Sleep pressure modulates single-neuron synapse dynamics in zebrafish"

### Sheet: info
Target transcripts for HCR were chosen to identify adrenergic and adenosine receptor genes expressed within the Danio rerio brain, or more specifically within the optic tectum. For each gene identified, the cDNA sequence was exported from ENSEMBL and 15 sets of reverse complemented split-initiator probe pairs were designed. For the transcripts adra1ab, adra1ba, adra1d and adora1a, predicted seque…

### Sheet: Transcripts
	Gene	Hairpins	Fluorophore
Adenosine Receptors	adora1a	B3	546
	adora1b
	adora2aa	B5	647
	adora2ab
	adora2b
Adrenergic Receptors	adra1aa	B3	546
	adra1ab
	adra1ba
	adra1bb
	adra1d
	adra2a	B5	647
	adra2c
	adra2da

### Sheet: adora
Gene	Sequence	Hairpins	Fluorophore
adora1a	GTCCCTGCCTCTATATCTTTAATGACAAGTGCCCCAACTGCGATG	B3	546
adora1a	GTCCCTGCCTCTATATCTTTAATGGTCGTGTCACGGAGAGTTCGG	B3	546
adora1a	GTCCCTGCCTCTATATCTTTCCCATAATATCGAGTGGGGTCTGTT	B3	546
adora1a	GTCCCTGCCTCTATATCTTTCAACATAGGCATCAGGCCAACTACG	B3	546
adora1a	GTCCCTGCCTCTATATCTTTAGCACCGGCACGATTTGGAGTCACC	B3	546
adora1a	GTCCCTGCCTCTATATCTTTATTTTCAAACTCACAGGTTATGAGA	B3	546
adora1a	GTCCCTGCCTCTATATCTTTTAGTACCAGTACAGTACATGCAACC	B3	546
adora1a	GTCCCTGCCTCTATATCTTTCTTGTGGATTATGAAGAAAATTTCA	B3	546
adora1a	CCCGATGCTTATGGTAATGGCCAGATTCCACTCAACTTTAACCCG	B3	546
adora1a	CGCCAGAGCTAAACTGACGATGAAATTCCACTCAACTTTAACCCG	B3	546
adora1a	AAGAGATTTCGCCAGCTTCAGCTCCTTCCACTCAACTTTAACCCG	B3	546
adora1a	TTGTAGCTTGTCCAGATTGTTCCAGTTCCACTCAACTTTAACCCG	B3	546
adora1a	GGCCACCATCCAACACACCACCACTTTCCACTCAACTTTAACCCG	B3	546
adora1a	ATAGACCATGTACTCCATGCTGATGTTCCACTCAACTTTAACCCG	B3	546
adora1a	CAGAAGGGCAAGAATTGAACTTTGCTTCCACTCAACTTTAACCCG	B3	546
adora1a	GTTGGTGATGACCTTCTTGTTGAGCTTCCACTCAACTTTAACCCG	B3	546
adora1b	GTCCCTGCCTCTATATCTTTGAACCAGCACCGTGCACGCGACCAG	B3	546
adora1b	GTCCCTGCCTCTATATCTTTCTTTGTCGTAATACTTGTTGGGTTC	B3	546
adora1b	GTCCCTGCCTCTATATCTTTTCTCGCATGTCGGAAAGAAGAGCGT	B3	546
adora1b	GTCCCTGCCTCTATATCTTTACGTAGTATCTCTCAGGGATTTATT	B3	546
adora1b	GTCCCTGCCTCTATATCTTTAGCTAATTGCGAACAGGAAAAGAAC	B3	546
adora1b	GTCCCTGCCTCTATATCTTTGGTCAGGGCCTATCGAGTCGTTCTG	B3	546
adora1b	GTCCCTGCCTCTATATCTTTCAGCGGAGTTGCCATGCGTGAGCAG	B3	546
adora1b	GTCCCTGCCTCTATATCTTTTGACCAGCGCTCCCACTGCAATGTC	B3	546
adora1b	GTCCCTGCCTCTATATCTTTGCTTATAACTTGTTGGGATCTTGAC	B3	546
adora1b	GTCCCTGCCTCTATATCTTTGCTTGTGGATCATATAAAAGATTTC	B3	546
adora1b	GTCCCTGCCTCTATATCTTTGAGGCGAAACGGCGACTGCAGCGAA	B3	546
adora1b	GTCCCTGCCTCTATATCTTTCCACCATCCAACACATGAACACTGC	B3	546
adora1b	GTCCCTGCCTCTATATCTTTGCTGGCTATCAGGAGGCGGAGCTTC	B3	546
adora1b	GTCCCTGCCTCTATATCTTTTGGCCGCGGAGAGATCCTCGGGCAT	B3	546
adora1b	GTCCCTGCCTCTATATCTTTAGTAGACCATGTACTCCATGCTGAT	B3	546
adora1b	GCAGGGCAAGGATGGAACTTTGGGTTTCCACTCAACTTTAACCCG	B3	546
adora1b	GCGCTAGGGACTTGGCCAGCTTTAGTTCCACTCAACTTTAACCCG	B3	546
adora1b	TGGCAATGTAAATGAGGAACATTGGTTCCACTCAACTTTAACCCG	B3	546
adora1b	CGAGCGCCAGGGAGACAATGAAGCATTCCACTCAACTTTAACCCG	B3	546
adora1b	TGCAGTTCATAATGTGGAGGGGAAGTTCCACTCAACTTTAACCCG	B3	546
adora1b	CGTTCTCAAACTGGCAGGTGACGATTTCCACTCAACTTTAACCCG	B3	546
adora1b	TGCGGAAAGCATAAACGATAGGGTTTTCCACTCAACTTTAACCCG	B3	546
adora1b	CGATGCTTATAGTTATCGCCAGCGGTTCCACTCAACTTTAACCCG	B3	546
adora1b	TTCCAGCTCGTTTGGGAGTGACGACTTCCACTCAACTTTAACCCG	B3	546
adora1b	AATGACTGGACACCTTCTTGTTCAGTTCCACTCAACTTTAACCCG	B3	546
adora1b	AGACGTTGTGTTCCAAAGCAGGTTCTTCCACTCAACTTTAACCCG	B3	546
adora1b	GCATCGGCGTCAAGCCGACAATGAATTCCACTCAACTTTAACCCG	B3	546
adora1b	AGTGGTTGTTATCCAGTCTCTCGCTTTCCACTCAACTTTAACCCG	B3	546
adora1b	CCACCTCCATGCCCATGTAGAGGGCTTCCACTCAACTTTAACCCG	B3	546
adora1b	GCGGAAGCACCCAGCCGAAGAAGTTTTCCACTCAACTTTAACCCG	B3	546
adora2aa	CTCACTCCCAATCTCTATAACCGCTACGCTCGTTCGGGTTGAAGT	B5	647
adora2aa	CTCACTCCCAATCTCTATAAGTACATAGCTGCAGCTCCACGCAAC	B5	647
adora2aa	CTCACTCCCAATCTCTATAAATCGGTCAATGGCGATGGCCAGAAG	B5	647
adora2aa	CTCACTCCCAATCTCTATAAACAAATCCTTCCCATCCGTAATGTC	B5	647
adora2aa	CTCACTCCCAATCTCTATAACCTCATTATTCCCAGTGAGCGGCGA	B5	647
adora2aa	CTCACTCCCAATCTCTATAACCCTTCTGCCCAAAATATGATAGCG	B5	647
adora2aa	CTCACTCCCAATCTCTATAAGGGACTTGAGTTCACATGGGATGGC	B5	647
adora2aa	CTCACTCCCAATCTCTATAAGTGTTAGACCGATGATAACTGACAG	B5	647
adora2aa	CTCACTCCCAATCTCTATAATTCCTGCGCTCAAGTATCACTGAAA	B5	647
adora2aa	CTCACTCCCAATCTCTATAACCATGTAGTCCATGACCACCACCTC	B5	647
adora2aa	CTCACTCCCAATCTCTATAACGCGCTGCCCGGTTACTAGGCTGTT	B5	647
adora2aa	CTCACTCCCAATCTCTATAAGGGAATTACTGATTTCTATTGGCTG	B5	647
adora2aa	CTCACTCCCAATCTCTATAACACTGAGAGATGACAGACATAAAGA	B5	647
adora2aa	CTCACTCCCAATCTCTATAACTCGTATTCTGTAGGCGTAAATAAA	B5	647
adora2aa	CTCACTCCCAATCTCTATAACATTGTTCAGCATGGTGAGGTCGCT	B5	647
adora2aa	GACCATTGACTTTAATCCGGAGCGAAACTACCCTACAAATCCAAT	B5	647
adora2aa	GGAGAAAGGACCATGCCTCGCCTCAAACTACCCTACAAATCCAAT	B5	647
adora2aa	ACCTAAGCGGGATTTTGATGGCAATAACTACCCTACAAATCCAAT	B5	647
adora2aa	GAGCTGATTTAATATGAAGCGGCGAAACTACCCTACAAATCCAAT	B5	647
adora2aa	ATCCAGCATGCTTCCTGCACGCAAGAACTACCCTACAAATCCAAT	B5	647
adora2aa	GAGTGCTTCCGTTGCATGAAAGAGGAACTACCCTACAAATCCAAT	B5	647
adora2aa	CATGGACCTCTTTCTGTAGGGTGGAAACTACCCTACAAATCCAAT	B5	647
adora2aa	AGCGGGCTTTGTGCCAGCCCAGCATAACTACCCTACAAATCCAAT	B5	647
adora2aa	CGGACCAATCTTCACTGATACCTCTAACTACCCTACAAATCCAAT	B5	647
adora2aa	GAACGCAGGCGAAGAAGTTGAAGTAAACTACCCTACAAATCCAAT	B5	647
adora2aa	CCCAGCAGATCGCGATGATGCCTCTAACTACCCTACAAATCCAAT	B5	647
adora2aa	CCGGATGCCTCAGTGCCGTGTGTCTAACTACCCTACAAATCCAAT	B5	647
adora2aa	TGACTGGTGCTCGGTCACAGTCGCGAACTACCCTACAAATCCAAT	B5	647
adora2aa	CGATCTTCCGGAAAGTGTGTCTGAAAACTACCCTACAAATCCAAT	B5	647
adora2aa	CCAGAATCATGTACAACACGTCGAAAACTACCCTACAAATCCAAT	B5	647
adora2ab	CTCACTCCCAATCTCTATAACAGCCGAACATGGGGGTCAGTCCGA	B5	647
adora2ab	CTCACTCCCAATCTCTATAAACATAGTTGTGCTCCCGATAATTGC	B5	647
adora2ab	CTCACTCCCAATCTCTATAATGTACGTGAGTAAAGTCACTGCAGT	B5	647
adora2ab	CTCACTCCCAATCTCTATAAAAGATCCATGTGTAGATTGCCAGCA	B5	647
adora2ab	CTCACTCCCAATCTCTATAACAAGAAGTCTCAATCACACTGACTG	B5	647
adora2ab	CTCACTCCCAATCTCTATAACTTCGGAAGGTTTGCCTGAAGTCAC	B5	647
adora2ab	CTCACTCCCAATCTCTATAAGCAATCACCAGTTCAAGAACAATGT	B5	647
adora2ab	CTCACTCCCAATCTCTATAAATGGCCAACAAACTGAAGACGGAGC	B5	647
adora2ab	CTCACTCCCAATCTCTATAACTGTTTCCAATGGCCAGCCTGCTTT	B5	647
adora2ab	CTCACTCCCAATCTCTATAACGGGTCATTTCTGAGAAAAAACTCT	B5	647
adora2ab	CTCACTCCCAATCTCTATAAACGAGGCTGTTGTACCTCAATGGGA	B5	647
adora2ab	CTCACTCCCAATCTCTATAAATGAAGAGGCATCCATGAAAATTGC	B5	647
adora2ab	CTCACTCCCAATCTCTATAATGCAGGTGCGCTAGCTTTTGCTCCA	B5	647
adora2ab	CTCACTCCCAATCTCTATAAGTGAAGCAGTTTATAATGTGCAGCG	B5	647
adora2ab	CTCACTCCCAATCTCTATAAAAAAAATTGAAGTAAACCATGTAGC	B5	647
adora2ab	TTGGTGCCTGCATCGATGCTGGTGTAACTACCCTACAAATCCAAT	B5	647
adora2ab	AGTGTGAAAGGATATCCTCAGGGACAACTACCCTACAAATCCAAT	B5	647
adora2ab	GTTCTTACGGGCATCAGACATCGGTAACTACCCTACAAATCCAAT	B5	647
adora2ab	TGTCGGAGTTGGCGACGTGCGGCCGAACTACCCTACAAATCCAAT	B5	647
adora2ab	TCCATCACGTAGCCATTGGACATTGAACTACCCTACAAATCCAAT	B5	647
adora2ab	TGCCACAAGAAGTGTCGTCGGATGAAACTACCCTACAAATCCAAT	B5	647
adora2ab	AAAACATTTCCAGCCACGGCCAAAAAACTACCCTACAAATCCAAT	B5	647
adora2ab	TTGATGGCGATGTATCGATCCACGGAACTACCCTACAAATCCAAT	B5	647
adora2ab	GCCGACGACGCTGTCATGCCTCCATAACTACCCTACAAATCCAAT	B5	647
adora2ab	TTCGCAAAGAATGAAACCAGCCACAAACTACCCTACAAATCCAAT	B5	647
adora2ab	ATGATTCCTTTGGCTCTTCTTCCTGAACTACCCTACAAATCCAAT	B5	647
adora2ab	TGCGTGAGGACCAGCACAAAGCAAGAACTACCCTACAAATCCAAT	B5	647
adora2ab	GAGGATCCCTCTTTGTGTGCGTGTCAACTACCCTACAAATCCAAT	B5	647
adora2ab	GGTCGATCACATTGCGGGCAAAACAAACTACCCTACAAATCCAAT	B5	647
adora2ab	GCAAACAGCGGGATCAAAATGCAGCAACTACCCTACAAATCCAAT	B5	647
adora2b	CTCACTCCCAATCTCTATAAATTACTGCTCACTTCACTTAAGATG	B5	647
adora2b	CTCACTCCCAATCTCTATAAGCAAGGCAGCCGACCAGAATGTCAG	B5	647
adora2b	CTCACTCCCAATCTCTATAATATAGCAGAGGGTCAATAGTCATTG	B5	647
adora2b	CTCACTCCCAATCTCTATAATCGTCATCGCTGCTGTTGCTAGTCT	B5	647
adora2b	CTCACTCCCAATCTCTATAAAGATATCTGTCTATGGCAACCGCTA	B5	647
adora2b	CTCACTCCCAATCTCTATAAAAGGGAATTAGTCCAATGATGAAGG	B5	647
adora2b	CTCACTCCCAATCTCTATAAACGGCGGAGTTGGCGTGCGACAGGA	B5	647
adora2b	CTCACTCCCAATCTCTATAATCCCGCTGCAGCAGACCGTGATGTT	B5	647
adora2b	CTCACTCCCAATCTCTATAAAACTCGATCTGACGGAGCTGTTTGC	B5	647
adora2b	CTCACTCCCAATCTCTATAATGGCAAAGAATATGCCTGTTCAGAA	B5	647
adora2b	CTCACTCCCAATCTCTATAATTTTTCAGCTCACTATAAAAGAGCG	B5	647
adora2b	CTCACTCCCAATCTCTATAACCGGCGATGGACAGCACCGCGATCA	B5	647
adora2b	CTCACTCCCAATCTCTATAAGTGGCGTTCTTGAGCGTAGAGTTGA	B5	647
adora2b	AGCTCAATGGCGATGTAGAGCGAATAACTACCCTACAAATCCAAT	B5	647
adora2b	ATGCTTATAGTGATGGCAAAGGGGAAACTACCCTACAAATCCAAT	B5	647
adora2b	TTCTCTCATATATCTGACACCGGCGAACTACCCTACAAATCCAAT	B5	647
adora2b	AAAAAGCCTGTTTCCGTCTCCGCAGAACTACCCTACAAATCCAAT	B5	647
adora2b	CTATACCTCAGGGGGATTTTGACCGAACTACCCTACAAATCCAAT	B5	647
adora2b	GCCAAATCTTTACGGTTCCAGCCCAAACTACCCTACAAATCCAAT	B5	647
adora2b	ATGCGGTACGCATAGATGATGGGATAACTACCCTACAAATCCAAT	B5	647
adora2b	ATGGACAGCGATTTGGCGGCACGGAAACTACCCTACAAATCCAAT	B5	647
adora2b	TTCTCGCCATTGCTCACGCTGCACTAACTACCCTACAAATCCAAT	B5	647
adora2b	TTGGAGCTGCGATACAACTCGTCCCAACTACCCTACAAATCCAAT	B5	647
adora2b	ATGGCAATGTTCATGATGAAGCTGGAACTACCCTACAAATCCAAT	B5	647
adora2b	GCCACTGCCCAGCACACCAGCACATAACTACCCTACAAATCCAAT	B5	647
adora2b	ACGGCCAGCGACACCAGAAAGTAATAACTACCCTACAAATCCAAT	B5	647

### Sheet: adra
Gene	Sequence	Hairpins	Fluorophore
adra1aa	GTCCCTGCCTCTATATCTTTATCGGTCCACAGAAATCACGCACAA	B3	546
adra1aa	GTCCCTGCCTCTATATCTTTCGGTCTCAGCGTGATCCGACTTCTC	B3	546
adra1aa	GTCCCTGCCTCTATATCTTTACATCTCGAAGACCGTGGAGAACGG	B3	546
adra1aa	GTCCCTGCCTCTATATCTTTGTCGATGAACGCGAAAACTCGATCC	B3	546
adra1aa	GTCCCTGCCTCTATATCTTTTGGATCTCTTGCGAAGGCATCGCGC	B3	546
adra1aa	GTCCCTGCCTCTATATCTTTTAATGACGGGGAGTGAGTTTTGCGC	B3	546
adra1aa	GTCCCTGCCTCTATATCTTTACGGAAGCCAACAGAGTACGAAGCA	B3	546
adra1aa	GTCCCTGCCTCTATATCTTTAAGCCACTGATAGGATGACTAAGAT	B3	546
adra1aa	GTCCCTGCCTCTATATCTTTTTATCTTGCATATGGATTCATCATC	B3	546
adra1aa	GTCCCTGCCTCTATATCTTTTCTGAGACTGGCCGTGTCTGGGACT	B3	546
adra1aa	GTCCCTGCCTCTATATCTTTGCTATTGGCCAGCGATGGCACATCA	B3	546
adra1aa	GTCCCTGCCTCTATATCTTTAGCGTCGGATTCTTTTGTCATAAAG	B3	546
adra1aa	GTCCCTGCCTCTATATCTTTGCGTCTCCGCTTCATCGCTTCAGAC	B3	546
adra1aa	GTCCCTGCCTCTATATCTTTCCCATAAAGCTATGAGCGCAAGCAA	B3	546
adra1aa	GTCCCTGCCTCTATATCTTTGTAACGCCTCGTCCTCGGACACCGT	B3	546
adra1aa	ACTGTAGAGGATAGCTAACGCCGATTTCCACTCAACTTTAACCCG	B3	546
adra1aa	TGTTTCCGCGGTGTATTCGCAAGGTTTCCACTCAACTTTAACCCG	B3	546
adra1aa	AAGGCCGTCCAAAGATCCATCGACCTTCCACTCAACTTTAACCCG	B3	546
adra1aa	TGAAGCCTGACGAACCCTCAGCGGCTTCCACTCAACTTTAACCCG	B3	546
adra1aa	GGCTCTGGTAGAGCGTATGGGACGGTTCCACTCAACTTTAACCCG	B3	546
adra1aa	CCTCACACAGCGAGAGTTGATGGATTTCCACTCAACTTTAACCCG	B3	546
adra1aa	TGGAACCGATCGGAAGAACCAGGAATTCCACTCAACTTTAACCCG	B3	546
adra1aa	GCGTGACTGTTCGTAGATTACGATGTTCCACTCAACTTTAACCCG	B3	546
adra1aa	AGAAAATGGCATAACCGGGTTCCTCTTCCACTCAACTTTAACCCG	B3	546
adra1aa	GATTGTCACGACTCGAAAGACCCAGTTCCACTCAACTTTAACCCG	B3	546
adra1aa	CGCTCCGGGCTCGTGGATGTGGACGTTCCACTCAACTTTAACCCG	B3	546
adra1aa	GGGAACTAAATGTATTATGCTGCGGTTCCACTCAACTTTAACCCG	B3	546
adra1aa	AGGTGTTTGGGTAGATGGACGCGCCTTCCACTCAACTTTAACCCG	B3	546
adra1aa	GTCCGATGGAAATAGTGATGGACAGTTCCACTCAACTTTAACCCG	B3	546
adra1aa	GACGCAGTGCGAAGTGTGTCCGGTTTTCCACTCAACTTTAACCCG	B3	546
adra1ab	GTCCCTGCCTCTATATCTTTTCTTGTGTCGGGCCACTACATACAC	B3	546
adra1ab	GTCCCTGCCTCTATATCTTTTCATTCCCTGCTCACTTAACCCATT	B3	546
adra1ab	GTCCCTGCCTCTATATCTTTACGGAACATAGAAGGAGCATGCAGC	B3	546
adra1ab	GTCCCTGCCTCTATATCTTTAGGCAAAGTGCGAGTTCTTCAAGCG	B3	546
adra1ab	GTCCCTGCCTCTATATCTTTAATGACGACCGAACACCCAGCGACC	B3	546
adra1ab	GTCCCTGCCTCTATATCTTTCTGGAGGGCTCCAAGTCTGATGTGT	B3	546
adra1ab	GTCCCTGCCTCTATATCTTTTACCCATCACTCCGAATATTAAAAA	B3	546
adra1ab	GTCCCTGCCTCTATATCTTTTAACTCTGCACACCGACTCGTCTTC	B3	546
adra1ab	GTCCCTGCCTCTATATCTTTCGGGAAAGAAGGTTGAATTTATGTA	B3	546
adra1ab	GTCCCTGCCTCTATATCTTTAGCGATCCACAGAGATTACGCAGAG	B3	546
adra1ab	GTCCCTGCCTCTATATCTTTGCCCGACGGAGATAGCAGCTGAAAG	B3	546
adra1ab	GTCCCTGCCTCTATATCTTTTGGGCAGCACAAGAAAAAACGGCAG	B3	546
adra1ab	GTCCCTGCCTCTATATCTTTATGCATGATCAGACCTCCAGGAGTC	B3	546
adra1ab	GTCCCTGCCTCTATATCTTTCCCTTCGACCCGTAGCAAAGGAAGG	B3	546
adra1ab	GTCCCTGCCTCTATATCTTTCGATTGCCAGATTTCCAATAAAATA	B3	546
adra1ab	TCTCCCTGCTCTTACTCATTGCACGTTCCACTCAACTTTAACCCG	B3	546
adra1ab	GGGCTTTTCGACAGTGGATACGTAGTTCCACTCAACTTTAACCCG	B3	546
adra1ab	TACAGTACATTGCCAGAATGACTGCTTCCACTCAACTTTAACCCG	B3	546
adra1ab	CCCGTGAGAACTTAAGTAGGCGCATTTCCACTCAACTTTAACCCG	B3	546
adra1ab	CGTCAAGAGCGGTCCAGGCGTTACATTCCACTCAACTTTAACCCG	B3	546
adra1ab	ATTTGGGCATATACTGAGTCGCATTTTCCACTCAACTTTAACCCG	B3	546
adra1ab	ATGCCACTGAGAGGATGACCAGGATTTCCACTCAACTTTAACCCG	B3	546
adra1ab	AGAAGATGGCGTATCCTGGATCTTCTTCCACTCAACTTTAACCCG	B3	546
adra1ab	GTATGGTGGAACAGTTGGAACAGTTTTCCACTCAACTTTAACCCG	B3	546
adra1ab	ATTGCAGCGGGTAACTGACGGCCATTTCCACTCAACTTTAACCCG	B3	546
adra1ab	GCATGGGTTCCCTCCATCCAAATAGTTCCACTCAACTTTAACCCG	B3	546
adra1ab	GTCTGTGGGATGGGAAGATGGAGCTTTCCACTCAACTTTAACCCG	B3	546
adra1ab	TTTCATTCAGCATTACAGCACTCGATTCCACTCAACTTTAACCCG	B3	546
adra1ab	CCCAGAGAGCTGCCACTGCAGTCATTTCCACTCAACTTTAACCCG	B3	546
adra1ab	GAACCACAGAGCTCAGAAGCAGGTCTTCCACTCAACTTTAACCCG	B3	546
adra1ba	GTCCCTGCCTCTATATCTTTTCACCGCTAACGGGATGTAGAAGGA	B3	546
adra1ba	GTCCCTGCCTCTATATCTTTAATTAGAATTGGAGACGTCGGACAG	B3	546
adra1ba	GTCCCTGCCTCTATATCTTTCCAAGAGTGCCCGCTTCTCGGTCAC	B3	546
adra1ba	GTCCCTGCCTCTATATCTTTCGAGCAGGGGTCCTATAGAGATGAC	B3	546
adra1ba	GTCCCTGCCTCTATATCTTTCCTGCTTGAACTCCCGACTGTAGCA	B3	546
adra1ba	GTCCCTGCCTCTATATCTTTGTGGAAGCGCGCGGCTGAGGCTGAA	B3	546
adra1ba	GTCCCTGCCTCTATATCTTTCAGGAAACGGGCTTCCGGAGAGGGA	B3	546
adra1ba	GTCCCTGCCTCTATATCTTTTCCGGAGCGTCAGCTCGTTGGAGTC	B3	546
adra1ba	GTCCCTGCCTCTATATCTTTCGGCATGATCTGTATCAGAACTCAT	B3	546
adra1ba	GTCCCTGCCTCTATATCTTTGGGAGCCCACGACTCTGCTGAATAA	B3	546
adra1ba	GTCCCTGCCTCTATATCTTTTGAAGTAGTTGGTCGGGATGCGCAG	B3	546
adra1ba	GTCCCTGCCTCTATATCTTTACACCGGCAGGACAGTTGTGCTCAG	B3	546
adra1ba	GTCCCTGCCTCTATATCTTTTGGTGTTGAATGATCCTATGGGTAG	B3	546
adra1ba	GTCCCTGCCTCTATATCTTTCGCACAGGCTCATGATGGACGCGGT	B3	546
adra1ba	GTCCCTGCCTCTATATCTTTCGAGGATGTTGCCCACGATAGCAAA	B3	546
adra1ba	TGTAGACGCGGCAGTACATGGCCAGTTCCACTCAACTTTAACCCG	B3	546
adra1ba	AGCTCGGCGCGGTCCCATTTCCAGATTCCACTCAACTTTAACCCG	B3	546
adra1ba	AGGCGAGAACCCAAACACCCAGCATTTCCACTCAACTTTAACCCG	B3	546
adra1ba	CATCCTCTGAAGGGGGTTCTTTCCATTCCACTCAACTTTAACCCG	B3	546
adra1ba	ACTGGCAGCGGAGGATCCGAATGAATTCCACTCAACTTTAACCCG	B3	546
adra1ba	CAATAAAAGCGCCCAGAACCATGCCTTCCACTCAACTTTAACCCG	B3	546
adra1ba	TGGCCTGAGAGCCGGATCTCATCATTTCCACTCAACTTTAACCCG	B3	546
adra1ba	CCTGCGTCTGAGAGCCTTTATAATGTTCCACTCAACTTTAACCCG	B3	546
adra1ba	CGGAGGACGCATTGCTTAAGAAGTTTTCCACTCAACTTTAACCCG	B3	546
adra1ba	AGCCTGGAAGGAGACCGGATGCGGGTTCCACTCAACTTTAACCCG	B3	546
adra1ba	ACAGGTCTGCCATCGCCAAATTAATTTCCACTCAACTTTAACCCG	B3	546
adra1ba	AGTAGTTGAGGATTTCACGCGTGGCTTCCACTCAACTTTAACCCG	B3	546
adra1ba	TGAAGAAGGTTTCAGGAGGACGGAGTTCCACTCAACTTTAACCCG	B3	546
adra1ba	CCCCGATGTAGCGGTCGATGGAGATTTCCACTCAACTTTAACCCG	B3	546
adra1ba	GCCTGTTGCACACTACAGACAGAATTTCCACTCAACTTTAACCCG	B3	546
adra1bb	GTCCCTGCCTCTATATCTTTGGCGCGCGACAGGAGGAGAGGCTCG	B3	546
adra1bb	GTCCCTGCCTCTATATCTTTAGTTATTTCACCGGAATTCATGGAC	B3	546
adra1bb	GTCCCTGCCTCTATATCTTTATAACGATCAATGGAGATTACGCAC	B3	546
adra1bb	GTCCCTGCCTCTATATCTTTGACAGAGTCCCTCGAGTCCTGCCGT	B3	546
adra1bb	GTCCCTGCCTCTATATCTTTGTTAGTTGGAGATCGCAGGTGCCTG	B3	546
adra1bb	GTCCCTGCCTCTATATCTTTGTAGTTGTACGCTCTCCAACCTGGC	B3	546
adra1bb	GTCCCTGCCTCTATATCTTTACGACAGTACATAACTAGAATAACT	B3	546
adra1bb	GTCCCTGCCTCTATATCTTTGTTAATTGCGCACACCGTGTCGTCC	B3	546
adra1bb	GTCCCTGCCTCTATATCTTTCACTACTTCCAAAGTGGCTGAAACC	B3	546
adra1bb	GTCCCTGCCTCTATATCTTTCAGGCCTTTGGTATGGTAACTAGGA	B3	546
adra1bb	GTCCCTGCCTCTATATCTTTGTTTCCAGCAATGGCGAAGGTGATG	B3	546
adra1bb	GTCCCTGCCTCTATATCTTTGATGCGGATGAAAGCCAGCTTGAAC	B3	546
adra1bb	GTCCCTGCCTCTATATCTTTAGCTCTGCGTCCCGTCACGATGTTA	B3	546
adra1bb	GTCCCTGCCTCTATATCTTTGCGCGTGACTGCATATTCATTTTGT	B3	546
adra1bb	GTCCCTGCCTCTATATCTTTCGGTCCTATAGAGATGACCAGAGAC	B3	546
adra1bb	GAAGCCCAAAACTAAGCCGAGCGGGTTCCACTCAACTTTAACCCG	B3	546
adra1bb	CACCTGCGATCCCCTGTGGATCCGCTTCCACTCAACTTTAACCCG	B3	546
adra1bb	ATACTGCAAAGGGTGGCTCACTCCATTCCACTCAACTTTAACCCG	B3	546
adra1bb	GCTCCCGTTTAGGTAACTGCCATAGTTCCACTCAACTTTAACCCG	B3	546
adra1bb	GGCGATTGCGAGGTTAACGATGAAGTTCCACTCAACTTTAACCCG	B3	546
adra1bb	GTAGAAGGAGTTGATTTGCGAGCCCTTCCACTCAACTTTAACCCG	B3	546
adra1bb	AGTGGTCATTTTGGCCACGACATAATTCCACTCAACTTTAACCCG	B3	546
adra1bb	TGAGAAGAGCGCGTAAAAGGGCTCCTTCCACTCAACTTTAACCCG	B3	546
adra1bb	AAAGATTCTACCGAACACCCAGTGGTTCCACTCAACTTTAACCCG	B3	546
adra1bb	TCTGGGTCCGTCCTCTTGGAAGTGGTTCCACTCAACTTTAACCCG	B3	546
adra1bb	GCAAACTACGGACAGGATGACAAGGTTCCACTCAACTTTAACCCG	B3	546
adra1bb	TCTCCTGCGGTGACATCTGCATTTGTTCCACTCAACTTTAACCCG	B3	546
adra1bb	GACCCAGACTCCCAACATGGCCAGCTTCCACTCAACTTTAACCCG	B3	546
adra1bb	CGCGTCCAAGATAGTGCTTCCCCAATTCCACTCAACTTTAACCCG	B3	546
adra1bb	TGACGGAGGCTCCTTCCAACCCAAATTCCACTCAACTTTAACCCG	B3	546
adra1d	GTCCCTGCCTCTATATCTTTGCAGGAATATATCGAGTTACTGCAC	B3	546
adra1d	GTCCCTGCCTCTATATCTTTCGCTTTCCGTTCGGTCATGATAGTG	B3	546
adra1d	GTCCCTGCCTCTATATCTTTCTCATTATAGATTCCCATTGAAACC	B3	546
adra1d	GTCCCTGCCTCTATATCTTTGCACAGCACCGAGAGAATAACCAAA	B3	546
adra1d	GTCCCTGCCTCTATATCTTTGATCTTATTGGAAAGGTTGTTCATT	B3	546
adra1d	GTCCCTGCCTCTATATCTTTTCGCTGGCACTGACAGCGCAGCAGA	B3	546
adra1d	GTCCCTGCCTCTATATCTTTGTCTCTGTGAGGGTCCCGCTGGGCT	B3	546
adra1d	GTCCCTGCCTCTATATCTTTGTACCTGTCTATAGATATAACGCAC	B3	546
adra1d	GTCCCTGCCTCTATATCTTTGACTTGAGAGTCGAGGGTGATGCCC	B3	546
adra1d	GTCCCTGCCTCTATATCTTTGGAGCAAGGGTAAATTATAGGGTTA	B3	546
adra1d	GTCCCTGCCTCTATATCTTTCAGGCCATAGCAGTCTGTGAGGTCG	B3	546
adra1d	GTCCCTGCCTCTATATCTTTTCTAATGTACATGACTAAAATCACC	B3	546
adra1d	GTCCCTGCCTCTATATCTTTCGGCATGCTCCTGCAGTGTATCCTC	B3	546
adra1d	GTCCCTGCCTCTATATCTTTCCTGGAGAACTTCATGAGTCTCACG	B3	546
adra1d	GTCCCTGCCTCTATATCTTTAAAGACCCGACCGAACACCCAGCAT	B3	546
adra1d	CAGACTAAGAGGCCTGCGCTTGCTCTTCCACTCAACTTTAACCCG	B3	546
adra1d	AACCCACACTAGCACAAGTATGACATTCCACTCAACTTTAACCCG	B3	546
adra1d	GATCTGGTAACCGCTCTGATCGCCGTTCCACTCAACTTTAACCCG	B3	546
adra1d	GTTAGTAACCGTCTGCAGATGCTTGTTCCACTCAACTTTAACCCG	B3	546
adra1d	TGTGGCGCTCTTGCCCGTCCCGTTCTTCCACTCAACTTTAACCCG	B3	546
adra1d	GTAGAAGCGGCGCAGGATGCGACGGTTCCACTCAACTTTAACCCG	B3	546
adra1d	CTCGTGAAAGGGGAACGCAGGGCAGTTCCACTCAACTTTAACCCG	B3	546
adra1d	GTATTTCAGGCAGTGTTTTACCCCGTTCCACTCAACTTTAACCCG	B3	546
adra1d	AATGGCCAGAAAGATTCCCACGCCGTTCCACTCAACTTTAACCCG	B3	546
adra1d	CGTGAAGGCCCGCTGGAATTCCTTGTTCCACTCAACTTTAACCCG	B3	546
adra1d	TCCCTCAGTTTAGATGTCCGTTTCTTTCCACTCAACTTTAACCCG	B3	546
adra1d	TGTAGTCCTGCGGGCCACGATGTATTTCCACTCAACTTTAACCCG	B3	546
adra1d	GGTTTTCGAACTCGTGCTCGAGTCCTTCCACTCAACTTTAACCCG	B3	546
adra1d	GGCGAGGGTTTTAGCAGCTTTCTTCTTCCACTCAACTTTAACCCG	B3	546
adra1d	CACATCCACCGCTGCCCAGATGTTGTTCCACTCAACTTTAACCCG	B3	546
adra2a	CTCACTCCCAATCTCTATAATGAGCTTTTCTTCTTGAGGGAGCAA	B5	647
adra2a	CTCACTCCCAATCTCTATAAGATAAAAATGATACGCTTAATACGT	B5	647
adra2a	CTCACTCCCAATCTCTATAACACACGAGTGAAATTATGTTTTTGG	B5	647
adra2a	CTCACTCCCAATCTCTATAATCTGCTTGCTTTGGTAGTCTGGCAG	B5	647
adra2a	CTCACTCCCAATCTCTATAAGACCACCGCCAGAACAAATGTGAAC	B5	647
adra2a	CTCACTCCCAATCTCTATAACAGGGTGTACTCCTTTGTTGCATTG	B5	647
adra2a	CTCACTCCCAATCTCTATAACGTCGATGGAGCGTGTGAAGACCGC	B5	647
adra2a	CTCACTCCCAATCTCTATAAAGATGAGACTATGTACCATTTTTCC	B5	647
adra2a	CTCACTCCCAATCTCTATAAGTCGTTATTGAAGATAGTGTATATA	B5	647
adra2a	CTCACTCCCAATCTCTATAAAGTTCTCTTCTTGGCAATTTGATAG	B5	647
adra2a	CTCACTCCCAATCTCTATAAGTCGTTTTCCTTCTTTCCCACTTCG	B5	647
adra2a	CTCACTCCCAATCTCTATAAATTCGCCAATGAGAACGGCATCACC	B5	647
adra2a	CTCACTCCCAATCTCTATAAGGCGATGATCACCAGGACATTGCCG	B5	647
adra2a	CTCACTCCCAATCTCTATAAGGATTCCTCCATGTCCACACCATTT	B5	647
adra2a	CTCACTCCCAATCTCTATAACAGACTGATGGCGCACAGGTGAGTA	B5	647
adra2a	GATTTGGCTCAACTTGGTCTTTCCTAACTACCCTACAAATCCAAT	B5	647
adra2a	GGAGATCACGGCGGCGATGATCCAAAACTACCCTACAAATCCAAT	B5	647
adra2a	CATAGCTGACAGTTACAGTCTCTTCAACTACCCTACAAATCCAAT	B5	647
adra2a	CTTCTCTCGGTTTTGACGGCCCTTCAACTACCCTACAAATCCAAT	B5	647
adra2a	GAACCAACAAATGACGAACACGCCTAACTACCCTACAAATCCAAT	B5	647
adra2a	TGCAACGCTCAGTGGTAGGGCCACCAACTACCCTACAAATCCAAT	B5	647
adra2a	AAACTGCATGGTTAATCTCTCGCATAACTACCCTACAAATCCAAT	B5	647
adra2a	GCAAGGCAGGAAAAACGAGCCAATGAACTACCCTACAAATCCAAT	B5	647
adra2a	GAGGATCTTTTTAAAGGATCTTCGGAACTACCCTACAAATCCAAT	B5	647
adra2a	TTTCCTGTGGTCCCCAGGAGGTGCTAACTACCCTACAAATCCAAT	B5	647
adra2a	CTGAATTCCATTGAGCTTCTCATGCAACTACCCTACAAATCCAAT	B5	647
adra2a	CCCAAACGTCCACATACCCATCAGCAACTACCCTACAAATCCAAT	B5	647
adra2a	AGCCCGGAGTGCTCGGCTCGTGAACAACTACCCTACAAATCCAAT	B5	647
adra2a	ATTGGAGACCTTGTGGTCTGAGGAGAACTACCCTACAAATCCAAT	B5	647
adra2a	GGCTTGCGTAATTGACCAGTACCTGAACTACCCTACAAATCCAAT	B5	647
adra2c	CTCACTCCCAATCTCTATAATCGTTAAAACGGCGATAACGACCAG	B5	647
adra2c	CTCACTCCCAATCTCTATAATATACTCGACCGCCTGTGTCACAGA	B5	647
adra2c	CTCACTCCCAATCTCTATAACTGGTTTGCGTTCGCCTGGCGATGA	B5	647
adra2c	CTCACTCCCAATCTCTATAACAACTGTATTCCGATCCATGGAGAT	B5	647
adra2c	CTCACTCCCAATCTCTATAACCTCACGGCTTAAGCCGTTCTCCAA	B5	647
adra2c	CTCACTCCCAATCTCTATAAGGGCCGTCTCATTTTGTGACCGCTT	B5	647
adra2c	CTCACTCCCAATCTCTATAAAGTACAAGATGTACCATGTGTGGTC	B5	647
adra2c	CTCACTCCCAATCTCTATAAAATTTGTAGAATTCCCAGAGGGTGT	B5	647
adra2c	CTCACTCCCAATCTCTATAAGGATTATAAGTGTGGCCACCAGAAT	B5	647
adra2c	CTCACTCCCAATCTCTATAATTCTTGTTTTAGCCACCTGATAGAT	B5	647
adra2c	CTCACTCCCAATCTCTATAATGCTGCTGGCTCGGGACTTTCGGCT	B5	647
adra2c	CTCACTCCCAATCTCTATAATCTTTTGAAAAGCTCGCCGGAAGTC	B5	647
adra2c	CTCACTCCCAATCTCTATAATCCTGGAAATGGTGTTTCTCCTCTT	B5	647
adra2c	CTCACTCCCAATCTCTATAACATACAGGCTGTAGCTGAAGAAGAA	B5	647
adra2c	CTCACTCCCAATCTCTATAATGACCACGGCCAGCACAAAGGTGAA	B5	647
adra2c	GGTTTTGTGGTGGCTTGAGTGCTCTAACTACCCTACAAATCCAAT	B5	647
adra2c	TAACCCTGCGAGGCGTCCTTTTTAAAACTACCCTACAAATCCAAT	B5	647
adra2c	CGAGGTCAGCGTCTGGGTTATCCTCAACTACCCTACAAATCCAAT	B5	647
adra2c	TCAGCTGGCACATTGGTCTCCTCTCAACTACCCTACAAATCCAAT	B5	647
adra2c	AACAGTGGCCATTTTCCCGTCTAGAAACTACCCTACAAATCCAAT	B5	647
adra2c	GGCTGGATCTGCGGTCTTTTTTCGAAACTACCCTACAAATCCAAT	B5	647
adra2c	ACGGGGCAAAGAATGACCCAATGCTAACTACCCTACAAATCCAAT	B5	647
adra2c	TAATGGTGGCCGGAGAATAGCTCGTAACTACCCTACAAATCCAAT	B5	647
adra2c	CCATTAATTCATTGGCCAGGGAGAAAACTACCCTACAAATCCAAT	B5	647
adra2c	CCCGCCGCTTTTCAGACATATTTCGAACTACCCTACAAATCCAAT	B5	647
adra2c	TGCGAGATGAAAACAAGTCCAGGGAAACTACCCTACAAATCCAAT	B5	647
adra2c	AAGACCTTTTCCAGGACTTGCACAGAACTACCCTACAAATCCAAT	B5	647
adra2c	GCTTCTCGCGTGCCTGGGATATTTTAACTACCCTACAAATCCAAT	B5	647
adra2c	GGATGGCGCAAGGCTCCCGGCAGATAACTACCCTACAAATCCAAT	B5	647
adra2c	GAAACCAGCAGACCACAAAAACGCCAACTACCCTACAAATCCAAT	B5	647
adra2da	CTCACTCCCAATCTCTATAAGCTCTCCAGAGGCGCGCGCGCGGAT	B5	647
adra2da	CTCACTCCCAATCTCTATAATGCGCGCTCCAGCACACGACTTTCT	B5	647
adra2da	CTCACTCCCAATCTCTATAACTGCCGAAGTACCAGTATCCCATGA	B5	647
adra2da	CTCACTCCCAATCTCTATAACGGAGAAACGCTGGAGCTGGCAGCG	B5	647
adra2da	CTCACTCCCAATCTCTATAAACCACCGCGATCATGCACTTGATGC	B5	647
adra2da	CTCACTCCCAATCTCTATAAATGCTGAGTCCATCCTCCTGCGGTC	B5	647
adra2da	CTCACTCCCAATCTCTATAACAGCTCCTCTGCGGGCCGCGGCGCT	B5	647
adra2da	CTCACTCCCAATCTCTATAACAGCGCTCCCCGCACACCGCCTGCA	B5	647
adra2da	CTCACTCCCAATCTCTATAAGCCGCGCTCTCCTCCAGGTCGATAT	B5	647
adra2da	CTCACTCCCAATCTCTATAATTCATTGCGCACGCAAAGACTTTAT	B5	647
adra2da	CTCACTCCCAATCTCTATAACTGGCTGTGATGTTGGCGGCCTCCT	B5	647
adra2da	CTCACTCCCAATCTCTATAATAGATCTTGCAGTAAACCGTGATCA	B5	647
adra2da	CTCACTCCCAATCTCTATAATTCTCGAACTTATCCTTGCGCACAA	B5	647
adra2da	CTCACTCCCAATCTCTATAAACCGCTTTGGTGACGGACCAGTACC	B5	647
adra2da	CTCACTCCCAATCTCTATAATCGTCGTTGATCAGACACTCCTTCT	B5	647
adra2da	CTGACGCGCGGAACACGATCCAGAGAACTACCCTACAAATCCAAT	B5	647
adra2da	ACGCGCGCGCGCGAGTCTCATGTCCAACTACCCTACAAATCCAAT	B5	647
adra2da	AGCGCCAGGTAAAACGCGCACCAGGAACTACCCTACAAATCCAAT	B5	647
adra2da	GTCAGAGTTTCCAGACTCCACACACAACTACCCTACAAATCCAAT	B5	647
adra2da	AAGGAGATGACGGCGGAGATCAGCCAACTACCCTACAAATCCAAT	B5	647
adra2da	GTCGAGTTGGCCGCTGGAGTTACAGAACTACCCTACAAATCCAAT	B5	647
adra2da	TCCTGATGGGCAGCCCAGGACACCCAACTACCCTACAAATCCAAT	B5	647
adra2da	AGCTTGAAGAGCGCCTCGGGCGGCCAACTACCCTACAAATCCAAT	B5	647
adra2da	CGCGAGCCTCGGGCTCTGCTGTCGGAACTACCCTACAAATCCAAT	B5	647
adra2da	CGCTCCTGACGCGTCCGTCTCCTGCAACTACCCTACAAATCCAAT	B5	647
adra2da	GGCTCGGTGTACGGCCAGAGTCTCGAACTACCCTACAAATCCAAT	B5	647
adra2da	GTGGAGGAGCGCTGTTTGGCGACGCAACTACCCTACAAATCCAAT	B5	647
adra2da	TCGGAGCTGTTGCTGCTCGGAGATTAACTACCCTACAAATCCAAT	B5	647
adra2da	CTCGGCGTGCGCTTCAGGTTGTAGCAACTACCCTACAAATCCAAT	B5	647
adra2da	GCGCAGGAGGAGAGGATGTACCAGGAACTACCCTACAAATCCAAT	B5	647
